# Hominini-Specific Regulation of *CBLN2* Increases Prefrontal Synaptogenesis

**DOI:** 10.1101/2019.12.31.891069

**Authors:** Mikihito Shibata, Kartik Pattabiraman, Sydney K. Muchnik, Nenad Sestan

## Abstract

The similarities and differences between nervous systems of various species result from developmental constraints and specific adaptations ^1-4^. Comparative analyses of the prefrontal cortex (PFC), a region of the cerebral cortex involved in higher-order cognition and complex social behaviors, have identified confirmed and putative human-specific structural and molecular changes ^4-8^. For example, one crucial specialization involves the anterior-posterior gradient in synaptic density, with a disproportionately higher number of dendritic spines specifically in the human PFC compared to other analyzed primates ^5^. These changes are likely mediated by divergence in spatio-temporal patterns of gene expression ^9-17^, which are prominent in the mid-fetal human cerebral neocortex ^15,18-20^. Analyzing developmental human and macaque brain transcriptomic data ^15,20^, we identified a transient PFC- and laminar-specific upregulation of the gene encoding cerebellin 2 (CBLN2), a neurexin (NRXN) and glutamate receptor delta (GRID/GluD)-associated synaptic organizer ^21-27^, in human mid-fetal development coinciding with the initiation of synaptogenesis. Moreover, we show that this difference in expression level and laminar distribution of *CBLN2*, is due to Hominini-specific deletions affecting SOX5 binding sites within a retinoic acid-responsive *CBLN2* enhancer. *In situ* genetic humanization of the mouse *Cbln2* enhancer drives increased and ectopic laminar *Cbln2* expression and promotes glutamatergic and GABAergic synaptogenesis specifically in the PFC. These findings identify a putative genetic and molecular basis for the disproportionately increased connectivity in the Hominini PFC and suggest a developmental mechanism linking dysfunction of the NRXN-GRID-CBLN2 complex, to the pathogenesis of neuropsychiatric disorders.
