## Supplementary Table 1 for "Hominini-Specific Regulation of *CBLN2* Increases Prefrontal Synaptogenesis"

### Sheet: Sheet2
oligo name	use	sequence
mCbln2 sgRNA-L1-top	sgRNA synthesis	caccgTAAGGCGTGTTGCACAAGAT
mCbln2 sgRNA-L1-bottom	sgRNA synthesis	aaacATCTTGTGCAACACGCCTTAc
mCbln2 sgRNA-R1-top	sgRNA synthesis	caccgATCACAATTTATCTACCGTG
mCbln2 sgRNA-R1-bottom	sgRNA synthesis	aaacCACGGTAGATAAATTGTGATc
T7- mCbln2-sgRNA-L1	sgRNA synthesis	gaaattaatacgactcactatagggagaTAAGGCGTGTTGCACAAGAT
T7-mCbln2 sgRNA-R1	sgRNA synthesis	gaaattaatacgactcactatagggagaATCACAATTTATCTACCGTG
mP1	genotyping	GTTGAAATTGATGGTCCAGGTG
mP2	genotyping	AAAATTGCGTGACACCCACT
mP3	genotyping	CAAGCCTTTGGAATGTTGAGCTAC
mP4	genotyping	CCAGAAGTGAAGCCAATGAGAGAA
hP1	genotyping	CCCTAAGGCCTATTACTTT
hP2	genotyping	GAAGGCCTCTCAGCTCATCTTTT
LacZ-F	genotyping	ATCCTCTGCATGGTCAGGTC
LacZ-R	genotyping	CGTGGCCTGATTCATTCC
E2-ChIP-F	ChIP	GTCCCGATACACAGTGGGTG
E2-ChIP-R	ChIP	AGCACCATCTATTGGGGAGG
E1-ChIP-F	ChIP	TGGGACAAGAGAATGTCAGC
E1-ChIP-R	ChIP	GTTACTCAGGACTGAAGCTGAA
qPCR-Cbln2-F	quantitative PCR	TGACCCTCAGATGGATTGCAC
qPCR-Cbln2-R	quantitative PCR	CTGCTGGGCTCTTGCTTTAAGC
qPCR-TBP-F	quantitative PCR	GTGATGTGAAGTTCCCCATAAGG
qPCR-TBP-R	quantitative PCR	CTACTGAACTGCTGGTGGGGTCA
